# Temperate phages increase antibiotic effectiveness in a *Caenorhabditis elegans* infection model

**DOI:** 10.1101/2024.10.28.620739

**Authors:** Rabia Fatima, Gayatri Nair, Jordan Mayol, Lesley T. MacNeil, Alexander P. Hynes

## Abstract

The bactericidal nature of obligately lytic bacterial viruses (phages) is of increasing interest for the treatment of drug-resistant bacterial infections, either administered alone or in combination with antibiotics. In contrast, temperate phages are largely ignored in a therapeutic context due to their ability to lie dormant within the bacterial host. However, these phages often undergo a lytic cycle. Furthermore, even in their dormant state they can be a considerable burden to the bacterium – most famously by their ability to switch to lytic replication in response to environmental triggers, such as antibiotics, that stress the bacterial host. Recent reports of antibiotics synergizing with temperate phages *in vitro*, termed “temperate phage antibiotic synergy” (tPAS), present a potentially scalable opportunity to make use of these abundant entities for the treatment of bacterial infections. Here we employ *Caenorhabditis elegans* as a robust *in vivo* animal model for testing the efficacy of temperate phages as adjuvants to antibiotics. *In vivo*, temperate phage Hali alone results in 60% dormancy in the bacterial survivors. However, the antibiotic ciprofloxacin can abolish dormancy of temperate phage Hali - infecting a ciprofloxacin resistant *Pseudomonas aeruginosa* clinical strain. The phage Hali-ciprofloxacin pairing increased the lifespan of *P. aeruginosa* infected worms to that of the uninfected control, at doses where neither the phage nor the antibiotic had any effect alone. Complete rescue was also observed in worms infected with a phage-carrying strain treated with the otherwise ineffective antibiotic, supporting that the phage - even in its dormant form - can greatly enhance antibiotic effectiveness. This illustrates potential “accidental” phage therapy when antibiotics are prescribed. Our work establishes *C. elegans* as a suitable model for studying the *in vivo* efficacy of tPAS and is the first *in vivo* demonstration of this synergy, greatly expanding the therapeutic potential of temperate phages.
