## Supplementary material for "Temperate phages increase antibiotic effectiveness in a *Caenorhabditis elegans* infection model": Raw data for all figures

### Sheet: Fig 2a-b
48 h infection, 4 h treat
Bacterial load
	Biological replicate 1									Biological replicate 2
	Last wash		Worm lysate							Last wash		Worm lysate
	Dilution 10x	Count	Dilution 10x	Count	Dilution 10x	Count	Dilution 10x	Count	Total number of worms	Dilution 10x	Count	Dilution 10x	Count	Dilution 10x	Count	Dilution 10x	Count	Total number of worms
UN	0	13	5	8	5	5	5	3	127	1	1	5	3	5	3	4	16	200
Phage Hali	0	6	5	2	5	2	5	2	124	0	1	3	1	4	9	5	2	169
100 ug/mL ciprofloxacin	0	2	3	5	3	2	4	2	155	0	0	3	12	3	3	3	6	129
tPAS 100 ug/ml	0	1	3	8	3	4	3	5	100	0	0	4	7	4	3	4	3	132
Lysogen frequency from replicate 1
	Number lys	Non-lys	Total number
Phage Hali	4	16	20
t100	16	4	20
48 h infection, 18 h treat
Bacterial load
	Biological replicate 1									Biological replicate 2									Biological replicate 3									Biological replicate 4
	Last wash		Worm lysate							Last wash		Worm lysate							Last wash		Worm lysate							Last wash		Worm lysate
	Dilution 10x	Count	Dilution 10x	Count	Dilution 10x	Count	Dilution 10x	Count	Total number of worms	Dilution 10x	Count	Dilution 10x	Count	Dilution 10x	Count	Dilution 10x	Count	Total number of worms	Dilution 10x	Count	Dilution 10x	Count	Dilution 10x	Count	Dilution 10x	Count	Total number of worms	Dilution 10x	Count	Dilution 10x	Count	Dilution 10x	Count	Dilution 10x	Count	Total number of worms
UN	1	1	7	1					94	0	7	5	1	4	1	4	1	54	0	4	6	1	5	4	5	3	109	0	2	4	1	4	1	3	3	103
Phage Hali	0	1	7	1					96	1	1	5	1	4	1	4	1	81	1	1	4	2	4	3	4	2	41	0	0	3	5	3	3	3	1	135
100 ug/mL ciprofloxacin																			0	0	4	1	3	4	3	3	116	0	0	1	1	1	2	1	2	102
tPAS 100 ug/ml																			0	0	3	1	2	4	3	1	81	0	0	1	3	1	5	1	2	77
Lysogen frequency from replicate 3
	Number lys	Non-lys	Total number
Phage Hali	12	8	20
t100	0	20	20

### Sheet: Fig 3
Data showed number of dead animals each day
B1
Days	1	2	3	4	5	6	8	10	11	12	13	14	15	16	17	18	alive day 18	total
Untreated					1	4	2	2	0	1	1							11
32 ug/mL cipro					2		8	7	4	3								24
Phage Hali					7	7	6	2										22
tPAS 32							2	6	1	3	0	6	4	6	9	4	2	43
OP50							2		0	5	1	4	4	4	11	4	13	48
B2
Days	3	4	5	6	7	8	9	10	11	12	13	14	15	16	alive day 16	total
Untreated	1		3	3	3	3	1									14
32 ug/mL cipro		3	3	5	3	2	2	1								19
Phage Hali	4	5	5	4	1											19
tPAS 32			3	3	6	6	4	3	4	3		1				33
OP50					6	1	1	5	4	1	2		3	1	21	45
B3
	3	4	5	6	7	8	9	10	11	12	13	14	15	17	18	alive day 18	total
Untreated	1	2	4	9	3	9	4	4									36
32 ug/mL cipro	1			8	7	8	2	2									28
Phage Hali	1	1	1	8	7	4	2	1	1								26
tPAS 32							3	3	1	1	3			3	2	15	31
OP50						3	2				2	1	7	3	0	11	29

### Sheet: Fig 4a
Wildtype and OP50 data same as Fig 3
Data showed number of dead animals each day
B1
Days	1	2	3	4	5	6	8	10	11	12	13	14	15	16	17	18	alive	total
Lys 0 ug/mL cipro				1			7	6	1	0	2	1						18
Lys 32 ug/mL cipro							1		0	2	1	0	3	5	5	1	4	22
B2
Days	3	4	5	6	7	8	9	10	11	12	13	14	15	16	alive	total
Lys 0 ug/mL cipro			7	7	3	3										20
Lys 32 ug/mL cipro						1	1	1	2	3	3	1	3			15
B3
Days	3	4	5	6	7	8	9	10	11	12	13	14	15	17	18	alive day 18	total
Lys 0 ug/mL cipro				3	10	13	1	3		1							31
Lys 32 ug/mL cipro						2	2	3	1	1	1	1	3	4	4	10	32

### Sheet: Fig 4b
48 h infection, 18 h treat
C0400 wt
	Biological replicate 1									Biological replicate 2									Biological replicate 3
	Last wash		Worm lysate							Last wash		Worm lysate							Last wash		Worm lysate
	Dilution 10x	Count	Dilution 10x	Count	Dilution 10x	Count	Dilution 10x	Count	Total number of worms	Dilution 10x	Count	Dilution 10x	Count	Dilution 10x	Count	Dilution 10x	Count	Total number of worms	Dilution 10x	Count	Dilution 10x	Count	Dilution 10x	Count	Dilution 10x	Count	Total number of worms
UN	1	3	5	2	5	4	5	2	20	0	0	4	2	3	3	4	2	93	0	2	4	1	4	1	3	3	103
80 ug/ml ciprofloxacin	0	0	2	4	2	4	3	2	68	0	0	2	3	2	2	2	1	46	0	0	1	3	1	3	1	3	94
70	0	0	3	1	2	7	2	4	103	0	0	3	1	2	5	2	1	112	0	0	1	5	1	7	1	6	83
60	0	0	2	6	4	1	3	3	68	0	0	2	1	2	3	2	2	134	0	0	1	2	0	8	1	3	83
50	0	0	2	1	1	3	1	3	39	0	0	2	8	2	10	3	3	98	0	0	1	13	2	2	2	6	120
40	0	0	1	1	1	1	1	1	44	0	0	3	1	3	4	4	1	133	0	0	2	3	2	2	2	3	103
30	0	0	3	1	3	1	4	2	37	0	0	4	1	4	1	3	5	186	0	0	2	1	2	2	2	4	94
C0400 phage Hali lysogen
	Biological replicate 1									Biological replicate 2									Biological replicate 3
	Last wash		Worm lysate							Last wash		Worm lysate							Last wash		Worm lysate
	Dilution 10x	Count	Dilution 10x	Count	Dilution 10x	Count	Dilution 10x	Count	Total number of worms	Dilution 10x	Count	Dilution 10x	Count	Dilution 10x	Count	Dilution 10x	Count	Total number of worms	Dilution 10x	Count	Dilution 10x	Count	Dilution 10x	Count	Dilution 10x	Count	Total number of worms
UN	1	2	4	2	5	1	4	3	156	0	6	4	2	4	3	4	2	97	0	0	2	6	2	10	2	10	100
80 ug/ml ciprofloxacin	0	0	1	3	1	3	1	4	257	0	0	1	2	1	3	0	5	172	0	0	0	15	1	3	0	6	99
70	0	0	3	1	1	5	1	2	225	0	0	1	1	1	2	1	3	144	0	0	1	7	1	7	1	7	99
60	0	0	2	1	2	1	2	1	174	0	0	2	1	2	2	1	2	92	0	0	0	0	0	0	0	0	128
50	0	1	2	2	1	9	2	1	103	0	0	0	1	0	4	0	2	103	0	0	2	1	1	11	2	1	126
40	0	0	2	2	2	6	3	1	169	0	0	1	1	1	3	1	3	219	0	0	0	10	0	1	0	3	150
30	0	0	2	4	2	9	2	9	185	0	0	1	1	1	1	1	1	149	0	2	1	7	1	12	1	10	122
																			100
																			99
																			99
																			128
																			126
																			150
																			122

### Sheet: Fig 4c
48 h infection, 18 h treat
C0400 phage Hali lysogen titer (pfu count)
	Biological replicate 1					Biological replicate 2					Biological replicate 3
	Last wash		Worm lysate			Last wash		Worm lysate			Last wash		Worm lysate
	Dilution 10x	Count	Dilution 10x	Count	Total number of worms	Dilution 10x	Count	Dilution 10x	Count	Total number of worms	Dilution 10x	Count	Dilution 10x	Count	Dilution 10x	Count	Dilution 10x	Count	Total number of worms
UN	0	0	0	4	156	0	0	0	1	97	0	0	0	2	0	1	0	1	100
80 ug/ml ciprofloxacin	0	0	4	3	257	0	0	2	2	172	0	0	1	7	1	8	1	2	99
70	0	0	3	2	225	0	5	1	6	144	0	0	1	12	1	14	1	8	99
60	0	0	2	8	174	0	0	2	5	92	0	0	0	10	0	12	0	9	128
50	0	0	2	8	103	0	0	2	2	103	0	0	0	13	0	3	0	4	126
40	0	0	2	12	169	0	0	0	8	219	0	0	0	13	0	14	0	11	150
30	0	0	2	16	185	0	0	0	6	149	0	0	0	23	0	14	0	13	122

### Sheet: Fig S1a
		Last wash		Worm lysate
		Dilution 10x	Colony count	Dilution 10x	Colony count
B1	E. coli	1	11	3	4
	PA14	3	4	7	1
	C0400	3	1	7	1
B2	E. coli	0	0	2	1
	PA14	2	1	6	3
	C0400	1	1	6	3
B3	E. coli	0	5	2	12
	PA14	1	8	4	3
	C0400	2	1	7	2

### Sheet: Fig S1b
	Day 1	Day 2	Day 3	Day 4	Day 5	Day6	Day 7	Day 8	Day 9	Day 10
	# dead	# dead	# dead	# dead	# dead	# dead	# dead	# dead	# dead	# dead	# alive
OP50	0	0	1	3	6	13	21	48	9	30	71
PA14	0	0	30	21	23	22	13	22	10	4	0
C0400	1	2	5	13	19	45	31	14	20		0

### Sheet: Fig S2
48 h infection, 4 h treat
Bacterial load
	Biological replicate 1 (Fig S2a)
	Last wash		Worm lysate
	Dilution 10x	Count	Dilution 10x	Count	Dilution 10x	Count	Dilution 10x	Count	Total number of worms
UN	1	1	5	3	5	3	4	16	200
Phage Hali	0	1	3	1	4	9	5	2	169
180 ug/mL ciprofloxacin	0	1	3	4	3	4	3	3	191
160 ug/ml	0	1	3	9	3	9	4	2	134
140 ug/ml	0	5	4	8	4	3	4	2	213
120 ug/ml	0	2	3	10	4	3	4	2	132
100 ug/ml	0	0	3	12	3	3	3	6	129
tPAS 180 ug/ml	0	0	4	1	4	2	4	1	156
tPAS 160 ug/ml	0	0	3	22	4	4	4	4	216
tPAS 140 ug/ml	0	0	3	7	3	5	3	5	134
tPAS 120 ug/ml	0	0	3	17	4	3	3	23	130
tPAS 100 ug/ml	0	0	4	7	4	3	4	3	132
	Biological replicate 2 (Fig S2b)
	Last wash		Worm lysate
	Dilution 10x	Count	Dilution 10x	Count	Dilution 10x	Count	Dilution 10x	Count	Total number of worms
UN	0	13	5	8	5	5	5	3	127
Phage Hali	0	6	5	2	5	2	5	2	124
100 ug/ml ciprofloxacin	0	2	3	5	3	2	4	2	155
90 ug/ml	0	0	3	8	3	5	3	11	123
80 ug/ml	0	2	4	3	3	8	4	4	238
70 ug/ml	0	4	4	4	3	12	3	9	134
60 ug/ml	0	1	3	7	4	3	4	6	97
50 ug/ml	0	0	4	6	3	13	3	12	100
tPAS 100 ug/ml	0	1	3	8	3	4	3	5	100
tPAS 90 ug/ml	0	0	3	5	4	3	4	2	131
tPAS 80 ug/ml	0	1	3	7	4	5	3	11	88
tPAS 70 ug/ml	0	1	4	4	4	1	4	2	137
tPAS 60 ug/ml	0	0	4	3	4	2	4	2	240
tPAS 50 ug/ml	0	1	4	2	3	3	3	4	102
48 h infection, 18 h treat
Bacterial load
	Biological replicate 1 (Fig S2c)
	Last wash		Worm lysate
	Dilution 10x	Count	Dilution 10x	Count	Dilution 10x	Count	Dilution 10x	Count	Total number of worms
UN	0	4	6	1	5	4	5	3	109
Phage Hali	1	1	4	2	4	3	4	2	41
100 ug/ml ciprofloxacin	0	0	4	1	3	4	3	3	116
90 ug/ml	0	0	3	5	3	3	5	1	99
80 ug/ml	0	0	3	9	3	5	4	1	137
70 ug/ml	0	1	5	1	5	1	3	2	105
60 ug/ml	0	0	4	3	5	1	4	3	78
50 ug/ml	0	0	5	1	5	2	5	2	205
tPAS 100 ug/ml	0	0	3	1	2	4	3	1	81
tPAS 90 ug/ml	0	2	4	1	4	1	4	2	122
tPAS 80 ug/ml	0	0	4	3	3	4	4	1	118
tPAS 70 ug/ml	0	0	4	1	4	7	4	3	144
tPAS 60 ug/ml	0	0	4	3	4	3	4	1	80
tPAS 50 ug/ml	0	0	7	1	4	4	4	5	144
	Biological replicate 2 (Fig S2d)
	Last wash		Worm lysate
	Dilution 10x	Count	Dilution 10x	Count	Dilution 10x	Count	Dilution 10x	Count	Total number of worms
UN	0	2	4	1	4	1	3	3	103
Phage Hali	0	0	3	5	3	3	3	1	135
100 ug/ml ciprofloxacin	0	0	1	1	1	2	1	2	102
90 ug/ml	0	0	2	1	1	6	1	3	120
80 ug/ml	0	0	1	3	1	3	1	3	94
70 ug/ml	0	0	1	5	1	7	1	6	83
60 ug/ml	0	0	1	2	0	8	1	3	83
50 ug/ml	0	0	1	13	2	2	2	6	120
40 ug/ml	0	0	2	3	2	2	2	3	103
30 ug/ml	0	0	2	1	2	2	2	4	94
20 ug/ml	0	0	3	1	3	3	3	1	108
tPAS 100 ug/ml	0	0	1	3	1	5	1	2	77
tPAS 90 ug/ml	0	0	0	0	0	0	0	0	103
tPAS 80 ug/ml	0	0	0	2	0	0	0	0	154
tPAS 70 ug/ml	0	0	0	3	0	7	0	7	91
tPAS 60 ug/ml	0	0	2	2	0	1	1	6	155
tPAS 50 ug/ml	0	0	1	1	1	2	0	6	87
tPAS 40 ug/ml	0	1	2	6	2	1	2	5	95
tPAS 30 ug/ml	0	0	3	1	3	4	3	2	117
tPAS 20 ug/ml	0	0	3	1	3	3	3	2	131

### Sheet: Fig S3
Untreated, phage and OP50 data same as fig 3
Data showed number of dead animals each day
B1
Days	1	2	3	4	5	6	8	10	11	12	13	14	15	16	17	18	alive day 18	total
UN					1	4	2	2	0	1	1							11
92 ug/mL cipro							3	13	2	1	5	2	2	2				30
2 ug/mL cipro				1	1	4	12	7	5	1	0	2						33
Phage Hali					7	7	6	2										22
tPAS 92 ug/mL cipro							1	2	1	2	2	6	4	7	5	5	4	39
tPAS 2 ug/mL cipro				1			5	5	3	2	1							17
OP50							2		0	5	1	4	4	4	11	4	13	48
B2
	3	4	5	6	7	8	9	10	11	12	13	14	15	16	alive day 16	total
UN	1		3	3	3	3	1									14
92 ug/mL cipro						1	1		3			2	3	2	19	31
2 ug/mL cipro	2	9	5	2		2	1									21
Phage Hali	4	5	5	4	1											19
tPAS 92 ug/mL cipro					1		3		1			2	4	2	20	33
tPAS 2 ug/mL cipro		4	4	1	8	3	1									21
OP50					6	1	1	5	4	1	2		3	1	21	45
B3
	3	4	5	6	7	8	9	10	11	12	13	14	15	17	18	alive day 18	total
UN	1	2	4	9	3	9	4	4									36
92 ug/mL cipro						3	2	1	2	5		1	5	5	11	7	42
2 ug/mL cipro		4	2	4	13	3	2	2	1	7	3						41
Phage Hali	1	1	1	8	7	4	2	1	1								26
tPAS 92 ug/mL cipro							1	1	1		1		1	8	4	20	37
tPAS 2 ug/mL cipro		1	1	6	7	5	2	1	1	2		1					27
					3	2				2	1	7	3	0	11	29

### Sheet: Fig S4
4 h infection, 18 h treat
Bacterial load
	Biological replicate 1									Biological replicate 2
	Last wash		Worm lysate							Last wash		Worm lysate
	Dilution 10x	Count	Dilution 10x	Count	Dilution 10x	Count	Dilution 10x	Count	Total number of worms	Dilution 10x	Count	Dilution 10x	Count	Dilution 10x	Count	Dilution 10x	Count	Total number of worms
UN	0	0	4	1	3	1	5	1	106	0	1	1	1	1	1	3	1	97
Phage Hali	0	0	2	2	3	1	2	1	126	0	0	0	1	0	0	1	1	108
92	0	0	0	0	0	0	0	0	96	0	0	0	0	0	0	0	0	154
32	0	0	0	0	0	0	0	0	80	0	0	0	0	0	0	0	0	142
16	0	0	1	2	0	5	2	1	134	0	0	0	0	0	0	0	0	111
8	0	0	1	1	1	3	2	1	115	0	0	0	0	0	1	0	1	103
4	0	0	0	2	4	1	0	1	107	0	0	2	1	3	2	2	1	115
tPAS 92	0	0	0	0	0	0	0	0	94	0	0	0	0	0	0	0	0	137
tPAS 32	0	0	0	0	0	0	0	0	134	0	0	0	0	0	0	0	0	129
tPAS 16	0	0	0	2	0	2	0	1	111	0	0	0	0	0	0	0	0	150
tPAS 8	0	0	0	4	1	2	0	1	102	0	0	0	0	0	0	0	0	153
tPAS 4	0	0	0	1	0	0	1	1	72	0	0	0	0	0	0	0	0	89
